# Genetics of continuous colour variation in a pair of sympatric sulphur butterflies

**DOI:** 10.1101/2023.02.03.526907

**Authors:** Joseph J. Hanly, Caroline M. Francescutti, Ling S. Loh, Olaf B. W. H. Corning, Derek J. Long, Marshall A Nakatani, Adam H. Porter, Arnaud Martin

## Abstract

Continuous colour polymorphisms can serve as a tractable model for the genetic and developmental architecture of traits, but identification of the causative genetic loci is complex due to the number of individuals needed, and the challenges of scoring continuously varying traits. Here we investigated continuous colour variation in *Colias eurytheme* and *C. philodice*, two sister species of sulphur butterflies that hybridise in sympatry. Using Quantitative Trait Locus (QTL) analysis of 483 individuals from interspecific crosses and an high-throughput method of colour quantification, we found that two interacting large effect loci explain around 70% of the heritable variation in orange-to-yellow chromaticity. Knockouts of *red Malphighian tubules* (*red*), a candidate gene at the primary QTL likely involved in endosomal maturation, resulted in depigmented wing scales showing disorganised pterin granules. The Z sex chromosome contains a large secondary colour QTL that includes the transcription factor *bric-a-brac* (*bab*), which we show can act as a modulator of orange pigmentation in addition to its previously-described role in specifying UV-iridescence. We also describe the QTL architecture of other continuously varying traits, and that wing size maps to the Z chromosome, supporting a Large-X effect model where the genetic control of species-defining traits is enriched on sex chromosomes. This study sheds light on the genetic architecture of a continuously varying trait, and illustrates the power of using automated measurement to score phenotypes that are not always conspicuous to the human eye.

**Foreword:** The colour phenotypes in this article involve nuanced gradations of yellow and orange that may be difficult to perceive for people who are colour vision deficient. Hue-shifted versions of all main figures are accessible online for dichromat readers (BioRxiv preprint: Supplementary Material).
