## Supplementary Tables for "Genetics of continuous colour variation in a pair of sympatric sulphur butterflies"

### Sheet: Table S1
Table S1. Gene annotations in the LOD interval for yellow score on Chromosome 18
Gene	Code	Name	Notes
jg10084	hng2	hinge2	Predicted to enable DNA binding activity. Predicted to be involved in regulation of transcription by RNA polymerase II. Predicted to be part of transcription regulator complex
jg10085	H	Hairless	encodes the major antagonist of Notch signaling activity during imaginal development
jg10086	CG7483		ATP-dependent RNA helicase. Core component of the splicing-dependent multiprotein exon junction complex (EJC) deposited at splice junctions on mRNAs
jg10087	CG5823		an E2 ubiquitin ligase. Predicted to enable ubiquitin conjugating enzyme activity
---- start of LOD interval
jg10088	sf3b2	Splicing factor 3b subunit 2	Predicted to enable RNA binding activity. Predicted to be involved in mRNA splicing, via spliceosome
jg10089	CG7834		Predicted to enable electron transfer activity. Predicted to be involved in fatty acid beta-oxidation using acyl-CoA dehydrogenase. Located in mitochondrion
jg10090	CG1523		Predicted to be part of Cul4-RING E3 ubiquitin ligase complex
jg10091	gle1	Gle1 RNA export mediator	Required for the export of mRNAs containing poly(A) tails from the nucleus into the cytoplasm
jg10092	PolE1	DNA polymerase epsilon subunit 1	encodes the large subunit of DNA pol epsilon, an essential DNA polymerase participating with DNA pol alpha and DNA pol delta in cellular DNA replication. The C-terminal and N-terminal regions of the products of PolE1 have differential requirements in mitotic and endo-replicating cells.
jg10093	No Good Hit
jg10094	PolE1	DNA polymerase epsilon subunit 1	encodes the large subunit of DNA pol epsilon, an essential DNA polymerase participating with DNA pol alpha and DNA pol delta in cellular DNA replication. The C-terminal and N-terminal regions of the products of PolE1 have differential requirements in mitotic and endo-replicating cells.
jg10095	Nup44A	Nucleoporin at 44A	encodes a nuclear pore protein involved in TORC1 signaling, autophagy and oogenesis
jg10096	CG30159		Predicted to be active in extracellular space. Is expressed in several structures, including adult head; embryonic/larval muscle system; gut section; and hindgut proper primordium. Orthologous to human C3orf33
jg10097	Rab8	Rab8	encodes a member of the Rab GTPase family that regulates the function of the recycling endosome, where it localizes
jg10098	Polr2g	RNA polymerase II subunit G	Predicted to enable single-stranded DNA binding activity; single-stranded RNA binding activity; and translation initiation factor binding activity. Predicted to be involved in regulation of gene expression and transcription initiation from RNA polymerase II promoter
jg10099	myo81f	myosin81f	Predicted to enable ATP binding activity. Predicted to be involved in signal transduction. Predicted to be part of myosin complex
jg10100	No Good Hit		contains EEP superfamily domain (predicted metal ion binidg, putative phosphate binding site, putative catalytic site)
jg10101	No Good Hit
jg10102	red	red Malphigian tubules
jg10103	No Good Hit
jg10104	No Good Hit
jg10105	No Good Hit
jg10106	No Good Hit
jg10107	cg44153		Predicted to enable cell-cell adhesion mediator activity. Predicted to be involved in axon guidance; dendrite self-avoidance; and homophilic cell adhesion via plasma membrane adhesion molecules
jg10108	No Good Hit
jg10109	No Good Hit
jg10110	No Good Hit
jg10111	No Good Hit		contains pepsin_retropepsin_like super family domains
jg10112			(Low quality, short hit to yellow-h; RT_nLTR_like domain
jg10113	No Good Hit
jg10114	No Good Hit
jg10115	No Good Hit
jg10116	No Good Hit		contains RT_nLTR_like retrotransposon domain
jg10117	No Good Hit		contains PHD domain (from plants) and Baculo_FP super family domain (from baculovirus)
----- end of LOD interval
jg10118	No Good Hit

### Sheet: Table S2
Table S2. Gene annotations in the LOD interval for yellow score on the Z Chromosome
Gene	Name
jg12532	NA
jg12533	CG6154-PD
jg12534	Act57B-PA
jg12535	NA
jg12536	CG6154-PD
jg12537	NA
jg12538	NA
jg12539	CG42750-PB
jg12540	luna-PC
jg12541	NA
jg12542	NA
jg12543	NA
jg12544	Duba-PD
jg12545	luna-PC
jg12546	NA
jg12547	Cyp303a1-PB
jg12548	Mgat4a-PB
jg12549	NA
jg12550	NA
jg12551	NA
jg12552	CG12164-PB
jg12553	NA
jg12554	NA
jg12555	Pde6-PC
jg12556	Tpc1-PA
jg12557	NA
jg12558	Ih-PM
jg12559	NA
jg12560	NA
jg12561	γSnap1-PA
jg12562	NA
jg12563	NA
jg12564	NA
jg12565	NA
jg12566	NA
jg12567	klu-PD
jg12568	CTCF-PA
jg12569	NA
jg12570	Smyd4-1-PC
jg12571	NA
jg12572	CG9095-PB
jg12573	NA
jg12574	Mical-PK
jg12575	NA
jg12576	NA
jg12577	Or83a-PA
jg12578	Strn-Mlck-PG
jg12579	Strn-Mlck-PV
jg12580	NA
jg12581	NA
jg12582	NA
jg12583	NA
jg12584	NA
jg12585	wnd-PD
jg12586	SdhA-PA
jg12587	SdhC-PB
jg12588	NA
jg12589	CG13293-PC
jg12590	CG43078-PL
jg12591	fry-PI
jg12592	NA
jg12593	NA
jg12594	CNMaR-PA
jg12595	NA
jg12596	NA
jg12597	fry-PJ
jg12598	ClC-c-PD
jg12599	brm-PD
jg12600	CG4017-PA
jg12601	Taf4-PD
jg12602	β'COP-PA
jg12603	CG16700-PA
jg12604	Nprl2-PA
jg12605	NA
jg12606	NA
jg12607	NA
jg12608	NA
jg12609	Eip78C-PE
jg12610	NA
jg12611	trc-PB
jg12612	gb-PB
jg12613	NA
jg12614	CG2926-PB
jg12615	CG7888-PB
jg12616	NA
jg12617	NA
jg12618	NA
jg12619	NA
jg12620	Vps13B-PB
jg12621	angel-PA
jg12622	NA
jg12623	Sh-PE
jg12623	Sh-PV
jg12624	NA
jg12625	NA
jg12626	NA
jg12627	NA
jg12628	NA
jg12629	NA
jg12630	NA
jg12631	NA
jg12632	NA
jg12633	NA
jg12634	NA
jg12635	NA
jg12636	NA
jg12637	NA
jg12638	NA
jg12639	NA
jg12640	Rh5-PB
jg12641	NA
jg12642	Spg7-PC
jg12643	dnc-PD
jg12644	dnc-PL
jg12645	NA
jg12646	NA
jg12647	mah-PA
jg12648	ppl-PA
jg12649	ATPsynγ-PC
jg12650	NA
jg12651	NA
jg12652	Hn-PC
jg12653	Awh-PB
jg12654	NA
jg12655	Awh-PA
jg12656	NA
jg12657	NA
jg12658	NA
jg12659	NA
jg12660	NA
jg12661	NA
jg12662	NA
jg12663	NA
jg12664	NA
jg12665	NA
jg12666	pins-PA
jg12667	NA
jg12668	NA
jg12669	NA
jg12670	NA
jg12671	NA
jg12672	NA
jg12673	cyc-PA
jg12674	asrij-PB
jg12674	asrij-PA
jg12675	NA
jg12676	NA
jg12677	NA
jg12678	NA
jg12679	NA
jg12680	NA
jg12681	NA
jg12682	NA
jg12683	NA
jg12684	NA
jg12685	NA
jg12686	NA
jg12687	NA
jg12688	NA
jg12689	NA
jg12690	NA
jg12691	NA
jg12692	NA
jg12693	NA
jg12694	NA
jg12695	NA
jg12696	Pdp1-PF
jg12696	Pdp1-PN
jg12697	NA
jg12698	Pdp1-PD
jg12699	NA
jg12700	NA
jg12701	NA
jg12702	NA
jg12703	CG7888-PB
jg12704	CG7888-PA
jg12705	CG1139-PA
jg12706	NA
jg12707	NA
jg12708	NA
jg12709	NA
jg2010	dsb-PF
jg2011	NA
jg2012	NA
jg2013	NA
jg2014	NA
jg2015	NA
jg2016	NA
jg2017	NA
jg2018	NA
jg2019	NA
jg2020	NA
jg2021	ftz-f1-PC
jg2022	NA
jg2023	scu-PA
jg2024	Ssu72-PC
jg2025	NA
jg2026	NA
jg2027	CG1791-PC
jg2028	NA
jg2029	ph-d-PA
jg2029	ph-p-PA
jg2030	NA
jg2031	NA
jg2032	CG6567-PB
jg2033	NA
jg2034	S1P-PA
jg2035	AcCoAS-PD
jg2036	NA
jg2037	Surf1-PA
jg2038	CG10984-PD
jg2039	Su(P)-PA
jg2040	CG13313-PA
jg2041	dar1-PB
jg2042	NA
jg2043	NA
jg2044	SerT-PB
jg2045	NA
jg2046	NA
jg2047	CG10226-PA
jg2048	Clk-PA
jg2049	CG32369-PC
jg2050	NA
jg2051	CG5880-PA
jg2052	Fer2-PC
jg2052	Fer2-PB
jg2053	NA
jg2054	CG2930-PE
jg2055	NA
jg2056	Ppn-PG
jg2057	magu-PF
jg2058	NA
jg2059	DUBAI-PA
jg2060	NA
jg2061	CG5928-PA
jg2062	NA
jg2063	Pgant35A-PA
jg2064	Ddr-PG
jg2065	smal-PE
jg2066	NA
jg2067	NA
jg2068	Lip4-PB
jg2069	Lip3-PA
jg2070	ATPsynβ-PC
jg2071	NA
jg2072	Vha100-2-PA
jg2073	NA
jg2074	fln-PB
jg2075	NA
jg2076	NA
jg2077	NA
jg2078	NA
jg2079	NA
jg2080	grnd-PC
jg2081	NA
jg2082	per-PB
jg2083	NA
jg2084	NA
jg2085	CG43901-PC
jg2086	NA
jg2087	CG43901-PA
jg2088	NA
jg2089	CG7329-PB
jg2090	NA
jg2091	Kpc1-PB
jg2092	NA
jg2093	NA
jg2094	NA
jg2095	NA
jg2096	NA
jg2097	NA
jg2098	NA
jg2099	Flo1-PA
jg2100	Qsox1-PB
jg2101	Nulp1-PB
jg2102	NA
jg2103	CG2930-PF
jg2104	CG17571-PB
jg2105	sca-PB
jg2106	Oseg1-PB
jg2107	NA
jg2108	NA
jg2109	NA
jg2110	NA
jg2111	NA
jg2112	croc-PA
jg2113	NA
jg2114	whd-PA
jg2115	Bem46-PA
jg2116	NA
jg2117	Tudor-SN-PB
jg2118	fest-PA
jg2119	NA
jg2120	NA
jg2121	NA
jg2122	CG42258-PC
jg2123	GAPsec-PA
jg2124	CG8483-PA
jg2125	CG14609-PB
jg2126	NA
jg2127	NA
jg2128	CG42674-PC
jg2129	Pgd-PB
jg2130	SCAP-PA
jg2131	NA
jg2132	NA
jg2133	NA
jg2134	NA
jg2135	Cdc42-PD
jg2136	NA
jg2137	NA
jg2138	NA
jg2139	NA
jg2140	Prx6005-PA
jg2141	CG41520-PD
jg2142	NA
jg2143	Uch-L5-PB
jg2144	NA
jg2145	NA
jg2146	nes-PC
jg2147	Eno-PF
jg2148	Fer1-PA
jg2149	NA
jg2150	Dpck-PA
jg2151	Atg9-PA
jg2152	NA
jg2153	CG3777-PE
jg2154	CG6287-PA
jg2155	NA
jg2156	Acph-1-PA
jg2157	SNF4Aγ-PA
jg2158	SNF4Aγ-PI
jg2158	SNF4Aγ-PE
jg2159	NA
jg2160	CG12531-PA
jg2161	CG12531-PB
jg2162	NA
jg2163	NA
jg2164	NA
jg2165	zld-PG
jg2166	NA
jg2167	Nca-PA
jg2168	CG7646-PC
jg2169	NA
jg2170	NA
jg2171	NA
jg2172	NA
jg2173	NA
jg2174	NA
jg2175	NA
jg2176	Ack-like-PA
jg2176	Ack-like-PD
jg2177	NA
jg2178	NA
jg2179	CG10383-PB
jg2180	NA
jg2181	NA
jg2182	NA
jg2183	NA
jg2184	croc-PA
jg2185	NA
jg2186	NA
jg2187	NA
jg2188	CG17385-PB
jg2189	Ubc7-PB
jg2190	Atg13-PA
jg2191	NA
jg2192	NA
jg2193	NA
jg2194	Nost-PF
jg2195	CG14234-PB
jg2196	rngo-PB
jg2197	CG9098-PC
jg2198	α-Man-IIb-PC
jg2199	NA
jg2200	Arl5-PA
jg2201	α-Man-IIb-PC
jg2202	NA
jg2203	NA
jg2204	CG18547-PA
jg2205	GlcAT-S-PA
jg2206	CG11122-PA
jg2207	Snmp2-PB
jg2208	CG8492-PD
jg2209	Snmp2-PB
jg2210	Alh-PJ
jg2211	Alh-PD
jg2212	NA
jg2213	CG12253-PA
jg2214	NA
jg2215	NA
jg2216	CG43693-PB
jg2217	Gyf-PF
jg2218	NA
jg2219	NA
jg2220	NA
jg2221	mfr-PJ
jg2222	NA
jg2223	NA
jg2224	NA
jg2225	NA
jg2226	mfr-PF
jg2227	NA
jg2228	NA
jg2229	NA
jg2230	NA
jg2231	Phyhd1-PB
jg2232	NA
jg2233	NA
jg2234	NA
jg2235	Tango9-PB
jg2236	Ldh-PD
jg2237	NA
jg2238	sqa-PB
jg2239	NA
jg2240	CG43088-PA
jg2241	trio-PE
jg2242	NA
jg2243	trio-PC
jg2244	NA
jg2245	trio-PC
jg2246	hiw-PB
jg2247	CG5541-PB
jg2248	NA
jg2249	hiw-PB
jg2250	blot-PE
jg2251	csw-PC
jg2252	NA
jg2253	CG32809-PK
jg2254	b6-PA
jg2255	CG32809-PI
jg2256	NA
jg2257	meigo-PB
jg2258	ringer-PB
jg2259	NA
jg2260	trol-PAK
jg2261	trol-PAN
jg2262	NA
jg2263	CG10467-PA
jg2264	NA
jg2265	NA
jg2266	NA
jg2267	NA
jg2268	Cralbp-PA
jg2269	kon-PD
jg2270	NA
jg2271	NA
jg2272	CG33695-PE
jg2273	Lmx1a-PB
jg2274	NA
jg2275	NA
jg2276	NA
jg2277	ago-PA
jg2278	bab1-PD
jg2284	NA
jg2285	NA
jg2286	NA
jg2287	NA
jg2288	NA
jg2289	Not1-PG
jg2290	NA
jg2291	NA
jg2292	NA
jg2293	Ets65A-PB
jg2294	NA
jg2295	NA
jg2296	CG16789-PB
jg2297	NA
jg2298	Ets65A-PA
jg2299	NA
jg2300	CG43088-PA
jg2301	brwl-PB
jg2302	NA
jg2303	NA
jg2304	NA
jg2305	NA
jg2306	NA
jg2307	CG14478-PD
jg2308	NA
jg2309	NA
jg2310	NA
jg2311	NA
jg2312	NA
jg2313	NA
jg2314	NA
jg2315	NA
jg2316	NA
jg2317	NA
jg2318	NA
jg2319	Pex16-PA
jg2320	ArfGAP1-PB
jg2321	Ptp61F-PB
jg2322	BtbVII-PF
jg2323	BtbVII-PE
jg2324	Drat-PD
jg2325	NA
jg2326	l(1)G0289-PC
jg2327	NA
jg2328	NA
jg2329	NA
jg2330	NA
jg2331	NA
jg2332	NA
jg2333	Glut1-PX
jg2333	Glut1-PW
jg2334	Blos2-PA
jg2335	αTub84B-PA
jg2336	NA
jg2337	NA
jg2338	CG10508-PJ
jg2339	CG16984-PA
jg2340	CG3626-PA
jg2341	NA
jg2342	CG14971-PA
jg2343	CG14043-PA
jg2344	CG9135-PD
jg2345	CG10431-PB
jg2346	dod-PA
jg2347	Deaf1-PE
jg2348	NA
jg2349	LanA-PA
jg2350	NA
jg2351	LanA-PA
jg2352	Tmc-PD
jg2353	LanB2-PB
jg2354	acj6-PN
jg2354	acj6-PA
jg2355	acj6-PD
jg2356	NA
jg2357	CG1161-PA
jg2358	NA
jg2359	roq-PB
jg2360	side-PA
jg2361	CalpC-PA
jg2362	Sdhaf3-PA
jg2363	Prp4k-PE
jg2364	CG1927-PB
jg2365	msk-PA
jg2366	NA
jg2367	NA
jg2368	NA
jg2369	msk-PA
jg2370	CG42271-PC
jg2371	NA
jg2372	ND-B17.2-PB
jg2373	ap-PA
jg2374	ap-PA
jg2375	NA
jg2376	NA
jg2377	ap-PE
jg2378	NA
jg2379	NA
jg2380	ap-PA
jg2381	mfr-PJ
jg2382	NA
jg2383	NA
jg2384	TrpA1-PJ
jg2385	CG13310-PA
jg2386	CG42540-PH
jg2387	NA
jg2388	CG17652-PB
jg2389	NA
jg2390	NA
jg2391	NA
jg2392	NA
jg2393	CG5989-PB
jg2394	Sema5c-PA
jg2395	CG1265-PB
jg2396	Lkr-PA
jg2397	fw-PC
jg2398	Mbs-PF
jg2399	Mbs-PH
jg2400	NA
jg2401	CG4282-PA
jg2402	DIP2-PB
jg2403	NA
jg2404	NA
jg2405	RhoGAP15B-PB
jg2406	NA
jg2407	Dhc1-PG
jg2408	NA
jg2409	NA
jg2410	NA
jg2411	Dhc1-PG
jg2412	sesB-PD
jg2413	CG9281-PD
jg2414	NA
jg2415	SCaMC-PC
jg2416	SCaMC-PE
jg2417	tll-PA
jg2418	CG8519-PA
jg2419	CG12121-PA
jg2420	RhoGAP68F-PE
jg2421	rno-PD
jg2422	nwk-PK
jg2423	Coq8-PA
jg2424	NA
jg2425	CG1309-PA
jg2426	Cypl-PA
jg2427	Nup153-PD
jg2428	NA
jg2429	NA
jg2430	NA
jg2431	NA
jg2432	scrt-PB
jg2433	syd-PI
jg2433	syd-PH
jg2434	wus-PB
jg2435	Egfr-PB
jg2436	CG2004-PG
jg2437	NA
jg2438	NA
jg2439	NA
jg2440	NA
jg2441	Prm-PA
jg2441	Prm-PD
jg2442	Fhos-PJ
jg2443	Fhos-PG
jg2444	wrm1-PB
jg2445	babo-PA
jg2446	babo-PA
jg2447	sl-PA
jg2448	PAN3-PB
jg2449	Syx7-PB
jg2450	MESK2-PB
jg2451	Fkbp14-PF
jg2452	NA
jg2453	NA
jg2454	NA
jg2455	Fkbp14-PF
jg2455	Fkbp14-PD
jg2456	Jarid2-PD
jg2457	Jarid2-PD
jg2458	NA
jg2459	NA
jg2460	hig-PC
jg2461	CG31915-PA
jg2462	S-Lap1-PA
jg2463	MnM-PB
jg2464	sls-PR
m1-g16454	CG9095-PB
m1-g16455	NA
m1-g16456	NA
m1-g25407	NA

### Sheet: Table S3
Table S3. Gene annotations in the LOD interval for yellow score on Chromosome 12
Gene	Name	Notes
jg9527	nuf-PM	encodes a cytoplasmic, coiled-coil protein that acts as an adaptor between the product of Rab11 and motor proteins in the recycling endosome pathway
jg9529
jg9530
jg9531	twy-PA	Involved in cytosolic ciliogenesis and non-motile cilium assembly
jg9532
jg9533	CG2211-PB
jg9534	Su(z)12-PA	a member of the Polycomb group of genes with products involved in transcriptional silencing
jg9535
jg9536
jg9537	CG10584-PA
jg9538	Pdi-PE	Participates in the folding of proteins containing disulfide bonds
jg9539
jg9540
jg9541	CG3529-PC
jg9542	Ppr-Y-PB	Orthologous to human DRC3 (dynein regulatory complex subunit 3).
jg9543	CG4598-PB
jg9544
jg9545	Cnep1r2-PA	May form with the serine/threonine protein phosphatase l(1)G0269 an active complex dephosphorylating and activating lipin-like phosphatases
jg9546	CG32066-PB
jg9547	CG32333-PA
jg9548
jg9549	tfc-PC	Predicted to enable carbohydrate binding activity
jg9550
jg9551
jg9552
jg9553
jg9554
jg9555	CG9018-PB
jg9556	SerT-PB	Terminates the action of serotonin by its high affinity sodium-dependent reuptake into presynaptic terminals
jg9557	Usp10-PB	Predicted to enable cysteine-type deubiquitinase activity. Involved in positive regulation of Notch signaling pathway
jg9558
jg9559
jg9560
jg9561
jg9562	CG33017-PD
jg9563
jg9564	Svil-PW	Predicted to enable actin filament binding activity and phosphatidylinositol-4,5-bisphosphate binding activity
jg9565
jg9566	Svil-PN	Predicted to enable actin filament binding activity and phosphatidylinositol-4,5-bisphosphate binding activity
jg9567
jg9568
jg9569
jg9570
jg9571
jg9572	Svil-PAH	Predicted to enable actin filament binding activity and phosphatidylinositol-4,5-bisphosphate binding activity
jg9573
jg9574
jg9575
jg9576
jg9577
jg9578	cue-PA	Has a role in spermatogenesis and oogenesis
jg9579	iPLA2-VIA-PA	calcium-independent phospholipase A2 VIA
jg9580	ICA69-PB	encodes a protein that belongs to the BAR (Bin-Amphiphysin-Rvs) family of proteins
jg9581	CG13775-PC
jg9582
jg9583
jg9584
jg9585
jg9586	Eip63E-PM
jg9587
jg9588	CG10809-PB
jg9589
jg9590	Sk2-PA	Sphingosine kinase 2
jg9591	Mt2-PD
jg9592	JTBR-PC
jg9593	tud-PA	Required during oogenesis for the formation of primordial germ cells and for normal abdominal segmentation
jg9594	barr-PC	encodes a chromatin binding protein involved in chromatin condensation
jg9595	tral-PB	encodes a protein required for oocyte dorsoventral patterning via actin and microtubule cytoskeleton organization
jg9596	CG4842-PA
jg9597	klhl10-PB
jg9598	RpL18-PB
jg9599	BHD-PA
jg9600	Cyt-c1-PB
jg9601	Art7-PB
jg9602
jg9603
jg9604
jg9605
jg9606
jg9607
jg9608
jg9609
jg9610
jg9611
jg9612
jg9613
jg9614
jg9615
jg9616
jg9617
jg9618
jg9619
jg9620
jg9621
jg9622
jg9623
jg9624
jg9625
jg9626
jg9627
jg9628
jg9629
jg9630
jg9631
jg9632
jg9633
jg9634
jg9635
jg9636
jg9637
jg9638	CG17292-PD
jg9639
jg9640
jg9641
jg9642	CG14830-PC
jg9643	Top2-PB
jg9644	CG12935-PB
jg9645	CG33144-PB
jg9646
jg9647
jg9648
jg9649
jg9650
jg9651
jg9652
jg9653
jg9654
jg9655	wde-PB	encodes a chromatin-associated protein that functions as an essential cofactor and binding partner for the methyl transferase encoded by egg
jg9656
jg9657
jg9658	CG14450-PA
jg9659	jim-PI	encodes a zinc finger C2H2 transcription factor involved in dendrite morphogenesis
jg9660
jg9661
jg9662
jg9663
jg9664	ND-24-PB
jg9665	SPoCk-PF
jg9666
jg9667	GNBP1-PA
jg9668
jg9669
jg9670
jg9671
jg9672
jg9673
jg9674
jg9675
jg9676	GNBP3-PA
jg9677
jg9678
jg9679
jg9680	Rgk3-PG
jg9681
jg9682	mRpL52-PA
jg9683
jg9684	Nmda1-PI	Predicted to be active in membrane
jg9685	Nmda1-PH	Predicted to be active in membrane
jg9686
jg9687	CG3706-PA
jg9688	Balat-PA
jg9689	CG11771-PA
jg9690	Stip1-PA
jg9691	CG18473-PA
jg9692	CG8635-PB
jg9693	CG11367-PA
jg9694
jg9695
jg9696
jg9697
jg9698	fab1-PA	encodes a phosphatidylinositol-3-phosphate 5-kinase
jg9699	EMC8-9-PA
jg9700	CG10802-PA
jg9701	CG11241-PA
jg9702	l(1)G0320-PB
jg9703	CG10804-PC
jg9704
jg9705
jg9706	CG2608-PA
jg9707
jg9708	LPCAT-PB	encodes an enzyme involved in the synthesis of the major membrane lipid phosphatidylcholine
jg9709
jg9710
jg9711
jg9712
jg9713
jg9714
jg9715
jg9716
jg9717	CG13813-PA
jg9718	pkm-PB	Is expressed in adult head; eye; mesoderm anlage; organism; and ventral ectoderm anlage
jg9719
jg9720
jg9721
jg9722
jg9723	tfc-PC	Predicted to enable carbohydrate binding activity
jg9724	wry-PC	encodes a ligand for the receptor encoded by Notch
jg9725
jg9726	CG2938-PD
jg9727	CG7220-PC
jg9728	CG15743-PB
jg9729	Spt-I-PC
jg9730	CG3085-PB
jg9731	CG10077-PD
jg9732	ATPsynD-PC
jg9733	Tre1-PB
jg9734	CG4382-PB
jg9735
jg9736
jg9737	CG6550-PA
jg9738
jg9739
jg9740	CG6550-PA
jg9741
jg9742	l(2)k01209-PD
jg9743
jg9744	CG12253-PA
jg9745	NetB-PG
jg9746
jg9747
jg9748
jg9749
jg9750
jg9751	NetA-PB
jg9752
jg9753
jg9754
jg9755	mars-PD	encodes a microtubule-associated protein that shuttles between the mitotic spindle and the nucleus
jg9756	Aps-PC
jg9757	Cc2d2a-PD
jg9758	Bulli-PB	Involved in positive regulation of guanyl-nucleotide exchange factor activity
jg9759	Fdh-PA
jg9760	CG9300-PA
jg9761	CG44249-PA
jg9762	Alg1-PA
jg9763
jg9764	hoip-PB	Binds to the 5'-stem-loop of U4 snRNA and may play a role in the late stage of spliceosome assembly
jg9765
jg9766	Clp-PA	Component of the cleavage and polyadenylation specificity factor (CPSF) complex that plays a key role in pre-mRNA 3'-end formation
jg9767
jg9768	CG5274-PA
jg9769	CG9107-PB
jg9770	nonC-PB	encodes a phosphatidylinositol 3-kinase-related kinase
jg9771	mAChR-C-PA
jg9772
jg9773
jg9774
jg9775	nonC-PB
jg9776	CG4557-PA
jg9777	CG5021-PA
jg9778
jg9779
jg9780
jg9781
jg9782
jg9783
jg9784	CG8366-PA
jg9785
jg9786
jg9787
jg9788
jg9789
jg9790
jg9791
jg9792
jg9793	CG14435-PC
jg9794
jg9795	mgl-PE	encodes a protein involved in cuticle development and endocytosis regulation
jg9796	vir-PA	Associated component of the WMM complex, a complex that mediates N6-methyladenosine (m6A) methylation of mRNAs, a modification that plays a role in the efficiency of mRNA splicing and is required for sex determination
jg9797
jg9798
jg9799
jg9800	mgl-PE	encodes a protein involved in cuticle development and endocytosis regulation
jg9801
jg9802
jg9803
jg9804	CG1640-PG
jg9805
jg9806
jg9807
jg9808
jg9809
jg9810
jg9811
jg9812
jg9813
jg9814
jg9815
jg9816
jg9817
jg9818
jg9819
jg9820
jg9821	CG32206-PB
jg9822
jg9823
m1-g2556

### Sheet: Table S4
Table S4. CRISPR injection experiments targeting red exon1 in C. eurytheme syncitial embryos. AEL : After egg laying.
sgRNA name and DNA target sequence (5' to 3')	Injection time (hrs) AEL	Mix concentration [Cas9:sgRNA]	Injected eggs	Hatched eggs	Adults emerged	Adults with phenotypes
Ceu_red_exon1 GTTTACGTCAAACATGGAGG	0-2 hrs	250 : 125 ng/μL	53	unknown	10	8
	2-4 hrs	250 : 125 ng/μL	252	111	23	17

### Sheet: Table S5
Table S5. Gene annotations in the LOD interval for forewing length on Chromosome 2
Gene	Name	Notes
jg15814	NA	ParE toxin of type II toxin-antitoxin system
jg15815	NA	ParE toxin of type II toxin-antitoxin system
jg15816	NA	ParE toxin of type II toxin-antitoxin system
jg15817	HP1b	Heterochromatin Protein1 encodes a chromatin binding protein that negatively regulates transcription
jg15818	Zir	Zizimin-related (Zir) encodes a Rho guanine nucleotide exchange factor involved in the cellular immune response.
jg15819	Dyrk2	Dual-specificity tyrosine phosphorylation-regulated kinase 2 (roles in growth and differentiation)
jg15820	CG43333	Predicted to enable cell adhesion molecule binding activity
jg15821	PEK	pancreatic eIF-2α kinase (PEK) encodes an endoplasmic reticulum (ER) transmembrane kinase and a component of the integrated stress response.
